# Regulatory grammar design of tissue-specific enhancers across species

**DOI:** 10.64898/2026.11.17.767007

**Authors:** Liwen Yao, Mai Ngoc Tran, Alexandra S. Ruffus, Le Xiong, Aniket Jana, Sanaa Bhuleshkar, Ronald A. Conlon, Takuya F. Sakaguchi, Liangqi Xie

## Abstract

Enhancers encode tissue-specific gene expression through the combinatorial identity, number, and arrangement of transcription factor motifs, collectively known as regulatory grammar. However, existing deep-learning methods directly optimize nucleotide sequences, leaving enhancer regulatory grammar implicit. Here we introduce REgulatory Grammar Architecture via reinforcement Learning (REGAL), a framework that explicitly programs enhancer grammar under sequence-to-function oracles. REGAL generated tissue-specific enhancers across species using the same placement architecture with interchangeable oracles and motif vocabularies. Experimental validation and perturbation revealed that tissue specificity requires coordinated target-tissue activation and off-target repression, depends on both motif composition and spatial organization, and employs distinct regulatory strategies across tissues. REGAL-designed enhancers drove predicted lineage-specific expression in transgenic mouse embryos, outperformed a nucleotide-level optimizer in human cells, and matched or exceeded leading designs in zebrafish and *Drosophila* at notably shorter length. Together, these findings establish regulatory grammar as a programmable and experimentally testable substrate underlying enhancer design and specificity.
