## Supplementary_Data_1_mouse_motif_vocabulary for "Regulatory grammar design of tissue-specific enhancers across species"

### Sheet: Legend
Supplementary Data 1 | De novo mouse motif vocabulary and its transcription factor annotation.
Legend	The unified 637-motif vocabulary used for mouse REGAL design was derived by TF-MoDISco from integrated-gradients attributions of the seven tissue oracles. The vocabulary comprises 326 activating (P) and 311 repressive (N) motifs. Motifs were annotated by Tomtom against reference TF-binding motif databases; unmatched motifs were grouped into de novo activating (PC###) or repressive (NC###) cluster…

### Sheet: Data
motif_id	tomtom_best_match	Standard_Gene_Name_Corrected	Face_seqlet	Forebrain_seqlet	Heart_seqlet	Hindbrain_seqlet	Limb_seqlet	Midbrain_seqlet	Neural_Tube_seqlet	motif_type
N001	M1179_ZEB1	ZEB1	859	796	520	958	434	1289	1446	negative
N002	M1179_ZEB1	ZEB1	572	436	489	749	248	747	1016	negative
N003	M0219_ETV6	ETV6	196	1166	205	801	386	570	553	negative
N004	M0219_ETV6	ETV6	75	1203	245	866	243	573	563	negative
N005	M1179_ZEB1	ZEB1	314	317	458	628	264	604	846	negative
N006	M0219_ETV6	ETV6	150	786	134	779	226	298	270	negative
N007	M0287_GATA4	GATA4	381	413	0	488	308	323	574	negative
N008	M1117_USF1	USF1	348	193	659	157	433	199	205	negative
N009	M0998_SPI1	SPI1	170	582	72	648	176	0	340	negative
N010	M4659_Bach1::Mafk	BACH1_MAFK	301	255	109	344	425	188	264	negative
N011	M1179_ZEB1	ZEB1	212	176	236	530	178	0	480	negative
N012	M1117_USF1	USF1	273	178	534	155	477	164	0	negative
N013	M5009_Nfe2l2	NFE2L2	176	234	122	412	431	83	238	negative
N014	M0284_GATA2	GATA2	170	272	0	300	299	132	416	negative
N015	M0119_CTCF	CTCF	626	170	104	274	220	0	156	negative
N016	M0119_CTCF	CTCF	598	122	52	271	333	0	118	negative
N017	M0119_CTCF	CTCF	599	140	0	194	376	0	169	negative
N018	M1022_TAL1	TAL1	178	182	144	302	288	134	224	negative
N019	M5011_NFIB	NFIB	0	189	114	241	266	449	173	negative
N020	M1118_USF2	USF2	232	155	340	80	379	104	134	negative
N021	M0086_CEBPD	CEBPD	136	258	192	76	329	241	171	negative
N022	M4659_Bach1::Mafk	BACH1_MAFK	132	172	96	336	350	0	268	negative
N023	M4659_Bach1::Mafk	BACH1_MAFK	312	155	58	246	321	142	113	negative
N024	M0119_CTCF	CTCF	499	102	68	216	330	0	86	negative
N025	M1109_TYY1	YY1	247	162	245	166	55	180	0	negative
N026	M0086_CEBPD	CEBPD	118	147	147	88	307	113	134	negative
N027	M0653_NFIA	NFIA	0	141	80	157	163	362	138	negative
N028	M1191_ZFP42	ZFP42	254	152	363	184	0	87	0	negative
N029	M0119_CTCF	CTCF	344	86	66	182	265	0	96	negative
N030	Novel motif	NC002	0	130	524	0	160	191	0	negative
N031	M0508_KLF9	KLF9	333	99	0	60	0	72	389	negative
N032	M1179_ZEB1	ZEB1	102	106	102	330	60	0	251	negative
N033	M0998_SPI1	SPI1	66	348	0	437	0	0	62	negative
N034	M0242_FOSL2	FOSL2	152	146	80	224	156	0	119	negative
N035	M5013_NFIC	NFIC	0	124	56	222	134	204	100	negative
N036	M1022_TAL1	TAL1	94	115	0	242	146	0	204	negative
N037	M0046_BACH2	BACH2	130	108	70	216	164	0	106	negative
N038	M0509_KLF9	KLF9	189	0	0	76	0	86	413	negative
N039	M0119_CTCF	CTCF	355	0	0	104	228	0	53	negative
N040	M1117_USF1	USF1	122	86	136	54	212	0	76	negative
N041	M1117_USF1	USF1	136	122	58	66	190	0	96	negative
N042	M1109_TYY1	YY1	144	100	198	172	0	0	0	negative
N043	M5164_Spi1	SPI1	0	234	87	182	53	0	50	negative
N044	M1179_ZEB1	ZEB1	66	70	80	167	74	0	140	negative
N045	M0086_CEBPD	CEBPD	120	62	78	88	176	0	72	negative
N046	M0998_SPI1	SPI1	52	148	60	152	68	0	109	negative
N047	Novel motif	NC002	0	57	265	0	85	178	0	negative
N048	M0119_CTCF	CTCF	298	72	0	61	152	0	0	negative
N049	M0034_ATF3	ATF3	352	0	0	61	98	59	0	negative
N050	M0086_CEBPD	CEBPD	0	64	102	0	238	151	0	negative
N051	M4848_GATA2	GATA2	0	126	0	166	86	0	156	negative
N052	M0092_CEBPG	CEBPG	74	0	200	0	168	84	0	negative
N053	Novel motif	NC005	0	96	0	72	180	169	0	negative
N054	M2551_POU4F1_FOXD2	POU4F1_FOXD2	0	0	175	93	85	0	163	negative
N055	M0951_SOX13	SOX13	143	0	368	0	0	0	0	negative
N056	M0035_ATF4	ATF4	97	0	217	0	193	0	0	negative
N057	M4813_FOSL2	FOSL2	104	76	52	0	160	0	90	negative
N058	M0086_CEBPD	CEBPD	102	68	50	74	136	0	52	negative
N059	M0452_IRF8	IRF8	0	144	70	116	68	0	78	negative
N060	M0058_BATF2	BATF2	278	72	0	0	59	0	63	negative
N061	M1109_TYY1	YY1	58	122	170	113	0	0	0	negative
N062	Novel motif	NC005	0	0	0	84	184	144	51	negative
N063	M1117_USF1	USF1	104	62	128	0	168	0	0	negative
N064	M4848_GATA2	GATA2	54	94	0	85	84	0	142	negative
N065	M0452_IRF8	IRF8	0	125	96	107	53	0	62	negative
N066	M0251_FOXC1	FOXC1	0	0	177	84	108	0	63	negative
N067	M0653_NFIA	NFIA	0	97	126	90	110	0	0	negative
N068	M0979_SP1	SP1	130	0	0	0	0	0	282	negative
N069	M0035_ATF4	ATF4	94	0	185	0	132	0	0	negative
N070	M1117_USF1	USF1	92	54	107	0	142	0	0	negative
N071	M0746_P53	TP53	52	106	64	118	0	0	50	negative
N072	M5064_ONECUT3	ONECUT3	117	0	173	0	97	0	0	negative
N073	M0452_IRF8	IRF8	0	126	60	148	53	0	0	negative
N074	M0243_FOXA1	FOXA1	0	0	112	69	100	0	96	negative
N075	M0734_ONEC3	ONECUT3	94	0	140	0	141	0	0	negative
N076	M0365_HNF1A	HNF1A	104	134	0	0	0	0	132	negative
N077	M0198_ERR3	ESRRG	0	0	0	161	0	193	0	negative
N078	M0473_JUN	JUN	258	0	0	0	94	0	0	negative
N079	M0799_PO2F2	POU2F2	187	0	159	0	0	0	0	negative
N080	Novel motif	NC011	154	0	115	0	0	0	75	negative
N081	M0799_PO2F2	POU2F2	142	0	138	0	56	0	0	negative
N082	M0718_NR5A2	NR5A2	0	0	0	100	0	231	0	negative
N083	M0968_SOX5	SOX5	0	0	329	0	0	0	0	negative
N084	M0365_HNF1A	HNF1A	91	144	0	0	0	0	92	negative
N085	M0660_NFIX	NFIX	0	82	71	88	84	0	0	negative
N086	M0058_BATF2	BATF2	248	0	0	0	72	0	0	negative
N087	M5011_NFIB	NFIB	0	0	0	116	136	0	64	negative
N088	M0079_CDX2	CDX2	145	95	0	69	0	0	0	negative
N089	Novel motif	NC012	0	0	258	0	50	0	0	negative
N090	M0508_KLF9	KLF9	118	0	0	0	0	0	186	negative
N091	M1179_ZEB1	ZEB1	0	54	70	74	0	0	104	negative
N092	M0563_MEF2A	MEF2A	0	0	0	108	0	96	95	negative
N093	M0746_P53	TP53	62	88	78	69	0	0	0	negative
N094	M4654_ATF4	ATF4	0	0	228	0	61	0	0	negative
N095	M0035_ATF4	ATF4	0	0	156	0	130	0	0	negative
N096	M0284_GATA2	GATA2	0	63	0	90	68	0	64	negative
N097	M5092_POU5F1	POU5F1	112	0	107	0	63	0	0	negative
N098	M0544_MAFB	MAFB	0	0	84	0	194	0	0	negative
N099	M0119_CTCF	CTCF	138	0	0	0	129	0	0	negative
N100	M0365_HNF1A	HNF1A	86	86	0	0	0	0	88	negative
N101	M0366_HNF1B	HNF1B	83	123	0	0	0	0	54	negative
N102	M0544_MAFB	MAFB	0	0	0	0	163	0	97	negative
N103	M1019_STF1	STAT1	0	0	0	131	0	124	0	negative
N104	M0888_RUNX1	RUNX1	0	0	100	0	150	0	0	negative
N105	M0951_SOX13	SOX13	0	0	248	0	0	0	0	negative
N106	M0668_NGN2	NEUROG2	0	0	134	0	108	0	0	negative
N107	M0889_RUNX2	RUNX2	0	0	54	0	183	0	0	negative
N108	M0749_P63	P63	0	78	0	98	0	0	59	negative
N109	M0452_IRF8	IRF8	0	80	0	99	0	0	50	negative
N110	M5011_NFIB	NFIB	0	60	84	0	84	0	0	negative
N111	M0503_KLF6	KLF6	96	0	0	0	0	0	132	negative
N112	M0366_HNF1B	HNF1B	80	64	0	0	0	0	82	negative
N113	M0544_MAFB	MAFB	0	0	62	0	162	0	0	negative
N114	M0951_SOX13	SOX13	0	0	215	0	0	0	0	negative
N115	M0746_P53	TP53	0	68	64	82	0	0	0	negative
N116	M5063_ONECUT1	ONECUT1	0	0	100	0	88	0	0	negative
N117	M2821_EVX1_TEAD4	EVX1_TEAD4	0	54	0	82	52	0	0	negative
N118	M4654_ATF4	ATF4	0	0	93	0	82	0	0	negative
N119	M0563_MEF2A	MEF2A	0	0	0	101	0	72	0	negative
N120	M0892_RUNX3	RUNX3	0	50	50	0	68	0	0	negative
N121	M1000_SPIB	SPIB	0	165	0	0	0	0	0	negative
N122	M0079_CDX2	CDX2	0	163	0	0	0	0	0	negative
N123	M0443_IRF4	IRF4	0	158	0	0	0	0	0	negative
N124	Novel motif	NC006	0	0	0	69	0	0	85	negative
N125	Novel motif	NC013	0	0	153	0	0	0	0	negative
N126	M0029_ATF2	ATF2	152	0	0	0	0	0	0	negative
N127	M0967_SOX4	SOX4	0	0	150	0	0	0	0	negative
N128	M0548_MAFG	MAFG	0	0	0	0	150	0	0	negative
N129	Novel motif	NC014	0	0	0	0	0	0	150	negative
N130	M0245_FOXA2	FOXA2	0	0	0	0	0	0	148	negative
N131	M2976_RELA	RELA	0	148	0	0	0	0	0	negative
N132	M0452_IRF8	IRF8	0	74	0	72	0	0	0	negative
N133	M0452_IRF8	IRF8	0	142	0	0	0	0	0	negative
N134	M0084_CEBPB	CEBPB	86	0	0	55	0	0	0	negative
N135	M0734_ONEC3	ONECUT3	0	0	50	0	88	0	0	negative
N136	Novel motif	NC003	0	0	0	0	138	0	0	negative
N137	M0652_NFIA	NFIA	0	0	0	0	53	82	0	negative
N138	M0878_RFX5	RFX5	133	0	0	0	0	0	0	negative
N139	Novel motif	NC007	0	0	0	130	0	0	0	negative
N140	M0366_HNF1B	HNF1B	70	58	0	0	0	0	0	negative
N141	M0470_JDP2	JDP2	128	0	0	0	0	0	0	negative
N142	Novel motif	NC015	0	0	128	0	0	0	0	negative
N143	Novel motif	NC016	124	0	0	0	0	0	0	negative
N144	M0250_FOXC1	FOXC1	0	0	0	0	124	0	0	negative
N145	Novel motif	NC017	0	0	0	123	0	0	0	negative
N146	M0322_GRHL2	GRHL2	0	0	0	66	0	0	54	negative
N147	M0546_MAFF	MAFF	0	0	0	0	119	0	0	negative
N148	M0366_HNF1B	HNF1B	68	0	0	0	0	0	50	negative
N149	M1109_TYY1	YY1	0	0	60	58	0	0	0	negative
N150	M2976_RELA	RELA	0	118	0	0	0	0	0	negative
N151	M0870_RFX1	RFX1	116	0	0	0	0	0	0	negative
N152	Novel motif	NC018	0	0	0	114	0	0	0	negative
N153	M1050_TEAD1	TEAD1	0	0	0	61	52	0	0	negative
N154	M1000_SPIB	SPIB	0	111	0	0	0	0	0	negative
N155	M0878_RFX5	RFX5	111	0	0	0	0	0	0	negative
N156	Novel motif	NC019	0	0	0	0	111	0	0	negative
N157	M2184_HOXC11_SOX11	HOXC11_SOX11	0	108	0	0	0	0	0	negative
N158	M4972_MEF2A	MEF2A	0	0	0	106	0	0	0	negative
N159	M0579_MESP1	MESP1	0	0	106	0	0	0	0	negative
N160	M0665_NFYB	NFYB	104	0	0	0	0	0	0	negative
N161	M0544_MAFB	MAFB	0	0	0	0	104	0	0	negative
N162	M0009_ANDR	NR3C4	52	50	0	0	0	0	0	negative
N163	M0544_MAFB	MAFB	0	0	0	0	99	0	0	negative
N164	M0652_NFIA	NFIA	0	98	0	0	0	0	0	negative
N165	M0985_SP3	SP3	0	0	0	0	0	0	96	negative
N166	Novel motif	NC020	94	0	0	0	0	0	0	negative
N167	Novel motif	NC021	0	0	0	0	0	0	92	negative
N168	M0889_RUNX2	RUNX2	0	0	0	0	91	0	0	negative
N169	M0870_RFX1	RFX1	90	0	0	0	0	0	0	negative
N170	M0357_HMBX1	HMBOX1	0	0	0	0	0	0	90	negative
N171	Novel motif	NC001	0	0	0	0	0	0	90	negative
N172	M0954_SOX17	SOX17	90	0	0	0	0	0	0	negative
N173	M1134_XBP1	XBP1	90	0	0	0	0	0	0	negative
N174	Novel motif	NC022	0	0	0	89	0	0	0	negative
N175	Novel motif	NC023	88	0	0	0	0	0	0	negative
N176	Novel motif	NC024	0	0	0	0	0	0	88	negative
N177	Novel motif	NC025	0	0	88	0	0	0	0	negative
N178	Novel motif	NC026	87	0	0	0	0	0	0	negative
N179	M0508_KLF9	KLF9	0	0	0	0	0	0	86	negative
N180	Novel motif	NC027	0	0	0	86	0	0	0	negative
N181	M0662_NFKB1	NFKB1	0	86	0	0	0	0	0	negative
N182	M0568_MEF2D	MEF2D	0	0	0	86	0	0	0	negative
N183	Novel motif	NC028	0	0	0	0	0	86	0	negative
N184	Novel motif	NC003	0	0	0	0	86	0	0	negative
N185	Novel motif	NC007	0	0	0	85	0	0	0	negative
N186	M2434_OTX2_FOXD2	OTX2_FOXD2	0	0	0	0	0	0	84	negative
N187	Novel motif	NC029	0	84	0	0	0	0	0	negative
N188	Novel motif	NC030	0	0	0	0	82	0	0	negative
N189	M0212_ETV2	ETV2	0	0	0	0	0	0	82	negative
N190	Novel motif	NC031	82	0	0	0	0	0	0	negative
N191	Novel motif	NC001	0	0	0	0	0	0	82	negative
N192	M0820_PO5F1	POU5F1	0	0	0	0	82	0	0	negative
N193	M0662_NFKB1	NFKB1	0	81	0	0	0	0	0	negative
N194	M0452_IRF8	IRF8	0	80	0	0	0	0	0	negative
N195	M0443_IRF4	IRF4	0	80	0	0	0	0	0	negative
N196	Novel motif	NC002	0	0	80	0	0	0	0	negative
N197	M4770_ESRRB	ESRRB	0	0	0	80	0	0	0	negative
N198	M5151_SOX13	SOX13	80	0	0	0	0	0	0	negative
N199	M0563_MEF2A	MEF2A	0	0	0	79	0	0	0	negative
N200	Novel motif	NC032	0	0	0	0	0	79	0	negative
N201	M0245_FOXA2	FOXA2	0	0	78	0	0	0	0	negative
N202	M4570_FoxB	FOXB1	0	0	0	0	77	0	0	negative
N203	M0551_MAFK	MAFK	0	0	0	76	0	0	0	negative
N204	M2543_POU2F3_TGIF2LX	POU2F3_TGIF2LX	0	0	76	0	0	0	0	negative
N205	Novel motif	NC033	0	0	0	0	0	76	0	negative
N206	M0909_SATB1	SATB1	0	0	0	0	75	0	0	negative
N207	Novel motif	NC034	0	0	0	75	0	0	0	negative
N208	M0799_PO2F2	POU2F2	74	0	0	0	0	0	0	negative
N209	Novel motif	NC035	0	0	0	0	0	0	73	negative
N210	Novel motif	NC036	72	0	0	0	0	0	0	negative
N211	Novel motif	NC008	0	0	0	72	0	0	0	negative
N212	M0870_RFX1	RFX1	72	0	0	0	0	0	0	negative
N213	M0662_NFKB1	NFKB1	0	72	0	0	0	0	0	negative
N214	Novel motif	NC009	0	0	0	0	71	0	0	negative
N215	Novel motif	NC037	0	0	0	0	71	0	0	negative
N216	M1180_ZEB2	ZEB2	0	0	0	0	70	0	0	negative
N217	M0563_MEF2A	MEF2A	0	0	0	70	0	0	0	negative
N218	Novel motif	NC038	0	0	0	0	0	70	0	negative
N219	Novel motif	NC003	0	0	0	70	0	0	0	negative
N220	M0210_ETV1	ETV1	0	0	0	0	70	0	0	negative
N221	M0544_MAFB	MAFB	0	0	0	0	69	0	0	negative
N222	Novel motif	NC039	0	0	0	0	0	0	69	negative
N223	M0908_SALL4	SALL4	0	0	69	0	0	0	0	negative
N224	M1008_SRF	SRF	69	0	0	0	0	0	0	negative
N225	Novel motif	NC040	0	68	0	0	0	0	0	negative
N226	Novel motif	NC041	0	0	0	0	0	68	0	negative
N227	Novel motif	NC004	0	0	0	0	0	0	67	negative
N228	Novel motif	NC042	67	0	0	0	0	0	0	negative
N229	Novel motif	NC043	0	0	0	0	66	0	0	negative
N230	Novel motif	NC044	0	66	0	0	0	0	0	negative
N231	Novel motif	NC045	0	0	0	0	0	0	66	negative
N232	M3147_cad	CAD	0	66	0	0	0	0	0	negative
N233	M1445_ZN770	ZNF770	66	0	0	0	0	0	0	negative
N234	M5097_PPARD	PPARD	0	0	66	0	0	0	0	negative
N235	M1707_CEBPE_FOXD2	CEBPE_FOXD2	64	0	0	0	0	0	0	negative
N236	M0025_ASCL1	ASCL1	0	0	0	0	0	0	64	negative
N237	M5245_ZFP42	ZFP42	0	0	0	0	0	64	0	negative
N238	Novel motif	NC008	64	0	0	0	0	0	0	negative
N239	M5164_Spi1	SPI1	0	64	0	0	0	0	0	negative
N240	Novel motif	NC046	0	64	0	0	0	0	0	negative
N241	M0443_IRF4	IRF4	0	63	0	0	0	0	0	negative
N242	Novel motif	NC047	0	0	0	0	0	63	0	negative
N243	M1001_SPIB	SPIB	0	0	0	63	0	0	0	negative
N244	M0119_CTCF	CTCF	0	0	0	0	62	0	0	negative
N245	M5063_ONECUT1	ONECUT1	0	0	62	0	0	0	0	negative
N246	M5247_Zfx	ZFX	0	0	62	0	0	0	0	negative
N247	M4923_Ikzf3	IKZF3	0	62	0	0	0	0	0	negative
N248	M0804_PO3F1	POU3F1	0	0	0	0	62	0	0	negative
N249	Novel motif	NC048	0	0	0	0	0	61	0	negative
N250	M5048_NR2F1	NR2F1	0	0	61	0	0	0	0	negative
N251	M1331_ZN467	ZNF467	0	0	0	60	0	0	0	negative
N252	Novel motif	NC049	0	0	60	0	0	0	0	negative
N253	M0792_PKNX1	PKNOX1	0	0	0	0	0	60	0	negative
N254	Novel motif	NC050	0	0	0	0	0	0	60	negative
N255	Novel motif	NC051	0	0	0	0	0	0	59	negative
N256	Novel motif	NC001	0	0	0	59	0	0	0	negative
N257	M0668_NGN2	NEUROG2	0	0	0	0	0	0	58	negative
N258	M0563_MEF2A	MEF2A	0	0	0	58	0	0	0	negative
N259	Novel motif	NC001	0	0	0	0	0	0	58	negative
N260	Novel motif	NC052	0	0	58	0	0	0	0	negative
N261	Novel motif	NC053	0	0	0	58	0	0	0	negative
N262	M0875_RFX3	RFX3	0	0	0	0	58	0	0	negative
N263	Novel motif	NC001	0	0	0	0	0	0	57	negative
N264	Novel motif	NC054	0	0	57	0	0	0	0	negative
N265	M4686_CEBPG	CEBPG	0	0	56	0	0	0	0	negative
N266	M0918_SIX1	SIX1	0	0	56	0	0	0	0	negative
N267	Novel motif	NC010	0	0	0	0	56	0	0	negative
N268	Novel motif	NC009	0	0	0	0	56	0	0	negative
N269	Novel motif	NC055	0	0	0	0	0	0	56	negative
N270	Novel motif	NC056	0	0	56	0	0	0	0	negative
N271	M0056_BATF	BATF	0	56	0	0	0	0	0	negative
N272	M0469_ITF2	TCF4	0	56	0	0	0	0	0	negative
N273	M2308_LMX1B_TEAD4	LMX1B_TEAD4	0	0	0	0	0	56	0	negative
N274	M0948_SOX11	SOX11	0	0	54	0	0	0	0	negative
N275	M5105_PRDM9	PRDM9	0	0	0	54	0	0	0	negative
N276	M5087_POU2F3	POU2F3	54	0	0	0	0	0	0	negative
N277	M1439_ZN765	ZNF765	0	54	0	0	0	0	0	negative
N278	M4946_KLF9	KLF9	54	0	0	0	0	0	0	negative
N279	Novel motif	NC004	0	0	0	0	0	0	54	negative
N280	M0297_GCR	NR3C1	0	0	0	54	0	0	0	negative
N281	M1051_TEAD1	TEAD1	0	0	0	54	0	0	0	negative
N282	M4696_CTCF	CTCF	0	0	0	0	0	54	0	negative
N283	Novel motif	NC057	52	0	0	0	0	0	0	negative
N284	Novel motif	NC002	0	0	52	0	0	0	0	negative
N285	Novel motif	NC006	0	0	0	0	0	0	52	negative
N286	M0908_SALL4	SALL4	0	52	0	0	0	0	0	negative
N287	M1008_SRF	SRF	52	0	0	0	0	0	0	negative
N288	M1445_ZN770	ZNF770	52	0	0	0	0	0	0	negative
N289	Novel motif	NC001	0	0	52	0	0	0	0	negative
N290	Novel motif	NC058	0	0	0	52	0	0	0	negative
N291	Novel motif	NC010	0	0	0	0	52	0	0	negative
N292	M0544_MAFB	MAFB	0	0	0	0	52	0	0	negative
N293	Novel motif	NC004	0	0	0	0	0	0	52	negative
N294	Novel motif	NC059	0	0	52	0	0	0	0	negative
N295	M1989_FOXA2_ONECUT1	FOXA2_ONECUT1	0	0	52	0	0	0	0	negative
N296	Novel motif	NC003	0	0	0	52	0	0	0	negative
N297	Novel motif	NC060	0	0	0	51	0	0	0	negative
N298	M0377_HSF1	HSF1	0	0	0	0	0	51	0	negative
N299	Novel motif	NC061	0	0	50	0	0	0	0	negative
N300	M1112_TYY2	YY2	0	0	50	0	0	0	0	negative
N301	M2976_RELA	RELA	0	50	0	0	0	0	0	negative
N302	M2051_GATA6_FOXA1	GATA6_FOXA1	0	0	50	0	0	0	0	negative
N303	M0377_HSF1	HSF1	0	0	0	0	0	50	0	negative
N304	Novel motif	NC062	0	50	0	0	0	0	0	negative
N305	M0035_ATF4	ATF4	0	0	0	0	50	0	0	negative
N306	M0557_MAZ	MAZ	0	0	0	0	0	50	0	negative
N307	M4943_KLF4	KLF4	0	0	0	0	50	0	0	negative
N308	M0556_MAZ	MAZ	0	0	50	0	0	0	0	negative
N309	Novel motif	NC063	0	50	0	0	0	0	0	negative
N310	Novel motif	NC064	0	0	0	50	0	0	0	negative
N311	M1205_ZIC2	ZIC2	50	0	0	0	0	0	0	negative
P001	M0042_ATOH1	ATOH1	949	259	108	1196	1036	919	1497	positive
P002	M0042_ATOH1	ATOH1	810	261	205	1122	953	937	1481	positive
P003	M0042_ATOH1	ATOH1	662	274	233	1035	794	812	1394	positive
P004	M0668_NGN2	NEUROG2	230	300	162	1256	300	979	1534	positive
P005	M0668_NGN2	NEUROG2	0	264	129	975	258	779	1242	positive
P006	M0967_SOX4	SOX4	0	1095	0	744	135	968	673	positive
P007	M0948_SOX11	SOX11	0	1020	0	695	168	874	693	positive
P008	M0948_SOX11	SOX11	0	973	0	679	150	981	607	positive
P009	M0967_SOX4	SOX4	0	1006	0	669	0	945	655	positive
P010	M1105_TWST1	TWIST1	1301	0	0	0	1763	0	0	positive
P011	M0668_NGN2	NEUROG2	0	268	96	762	0	789	1027	positive
P012	M1105_TWST1	TWIST1	1337	0	0	0	1534	0	0	positive
P013	M0668_NGN2	NEUROG2	0	252	65	626	194	704	938	positive
P014	Novel motif	PC004	400	819	0	261	683	612	0	positive
P015	M0948_SOX11	SOX11	0	802	0	580	0	795	566	positive
P016	M1105_TWST1	TWIST1	1017	0	0	0	1576	0	0	positive
P017	M1105_TWST1	TWIST1	1117	0	0	0	1426	0	0	positive
P018	M0948_SOX11	SOX11	0	657	0	420	0	571	547	positive
P019	M0948_SOX11	SOX11	0	731	0	464	0	550	450	positive
P020	M1128_VSX1	VSX1	117	836	0	265	233	511	0	positive
P021	M0287_GATA4	GATA4	283	0	1202	51	112	142	0	positive
P022	M0819_PO5F1	POU5F1	0	744	0	442	0	266	261	positive
P023	M0870_RFX1	RFX1	0	428	0	482	0	513	203	positive
P024	M0819_PO5F1	POU5F1	0	677	0	411	0	260	277	positive
P025	M0870_RFX1	RFX1	0	425	0	445	0	517	229	positive
P026	M0819_PO5F1	POU5F1	0	680	0	389	0	301	239	positive
P027	M0870_RFX1	RFX1	0	441	0	440	0	508	209	positive
P028	M0959_SOX2	SOX2	0	746	0	364	0	278	180	positive
P029	M0212_ETV2	ETV2	754	0	149	0	570	0	83	positive
P030	M0998_SPI1	SPI1	801	0	122	0	614	0	0	positive
P031	M0287_GATA4	GATA4	243	0	1131	0	0	121	0	positive
P032	M1128_VSX1	VSX1	0	716	0	166	51	494	58	positive
P033	M0870_RFX1	RFX1	0	393	0	389	0	469	229	positive
P034	M0287_GATA4	GATA4	186	0	1166	0	0	114	0	positive
P035	M0289_GATA6	GATA6	103	0	1213	0	0	144	0	positive
P036	M0819_PO5F1	POU5F1	0	657	0	289	0	247	249	positive
P037	M0819_PO5F1	POU5F1	0	637	0	384	0	225	195	positive
P038	M0712_NR2F6	NR2F6	386	99	137	290	0	89	417	positive
P039	M0819_PO5F1	POU5F1	0	570	0	285	0	268	215	positive
P040	M3189_Rxra	RXRA	472	83	134	265	69	95	178	positive
P041	M1000_SPIB	SPIB	791	0	81	0	416	0	0	positive
P042	M0370_HNF6	ONECUT1	0	220	0	456	0	301	306	positive
P043	M5049_NR2F1	NR2F1	426	171	0	69	429	102	79	positive
P044	M0870_RFX1	RFX1	0	322	0	299	0	433	215	positive
P045	M0742_OTX2	OTX2	0	621	0	126	53	468	0	positive
P046	M0411_HXB7	HOXB7	0	201	0	377	0	248	368	positive
P047	M5097_PPARD	PPARD	341	162	0	123	377	147	0	positive
P048	M0287_GATA4	GATA4	211	0	872	0	0	0	0	positive
P049	M0998_SPI1	SPI1	717	0	52	0	252	0	0	positive
P050	M5051_Nr2f6	NR2F6	468	128	0	76	180	67	84	positive
P051	M0520_LHX2	LHX2	0	625	0	177	0	179	0	positive
P052	M0870_RFX1	RFX1	0	246	0	263	0	312	157	positive
P053	M0786_PIT1	POU1F1	0	145	0	345	0	208	275	positive
P054	M0742_OTX2	OTX2	0	486	0	66	0	419	0	positive
P055	M5049_NR2F1	NR2F1	444	72	0	52	280	0	71	positive
P056	M1051_TEAD1	TEAD1	107	106	526	0	77	0	95	positive
P057	M0712_NR2F6	NR2F6	259	73	110	223	0	97	145	positive
P058	M1105_TWST1	TWIST1	272	0	0	0	633	0	0	positive
P059	M0998_SPI1	SPI1	641	0	59	0	204	0	0	positive
P060	M0786_PIT1	POU1F1	0	118	0	351	0	102	297	positive
P061	Novel motif	PC001	53	270	0	192	75	132	109	positive
P062	M3189_Rxra	RXRA	0	225	0	91	242	146	120	positive
P063	Novel motif	PC005	308	99	0	94	88	0	193	positive
P064	M0734_ONEC3	ONECUT3	0	62	0	318	0	126	269	positive
P065	M0287_GATA4	GATA4	0	0	673	0	0	76	0	positive
P066	M1105_TWST1	TWIST1	137	0	0	0	605	0	0	positive
P067	M0786_PIT1	POU1F1	0	233	0	207	0	164	108	positive
P068	M0712_NR2F6	NR2F6	146	51	138	122	0	0	252	positive
P069	M5120_RFX2	RFX2	0	130	0	210	0	256	111	positive
P070	M0568_MEF2D	MEF2D	0	0	703	0	0	0	0	positive
P071	M0998_SPI1	SPI1	497	0	0	0	202	0	0	positive
P072	M0568_MEF2D	MEF2D	0	0	698	0	0	0	0	positive
P073	M4950_Lhx1	LHX1	0	413	0	148	54	81	0	positive
P074	M5164_Spi1	SPI1	526	0	0	0	169	0	0	positive
P075	M0568_MEF2D	MEF2D	0	0	656	0	0	0	0	positive
P076	M0568_MEF2D	MEF2D	0	0	648	0	0	0	0	positive
P077	M0657_NFIC	NFIC	161	66	364	0	0	0	55	positive
P078	M0786_PIT1	POU1F1	0	192	0	150	0	94	207	positive
P079	M0090_CEBPG	CEBPG	152	99	0	139	111	0	130	positive
P080	M5049_NR2F1	NR2F1	248	119	0	52	130	61	0	positive
P081	M0035_ATF4	ATF4	174	81	0	116	95	0	127	positive
P082	M0742_OTX2	OTX2	0	176	0	0	0	413	0	positive
P083	M0568_MEF2D	MEF2D	0	0	585	0	0	0	0	positive
P084	M0896_RXRA	RXRA	0	82	153	150	0	0	187	positive
P085	M0918_SIX1	SIX1	325	0	0	0	244	0	0	positive
P086	M0287_GATA4	GATA4	0	0	476	0	0	89	0	positive
P087	M0086_CEBPD	CEBPD	96	94	0	142	136	0	91	positive
P088	M1050_TEAD1	TEAD1	74	0	407	0	68	0	0	positive
P089	M0568_MEF2D	MEF2D	0	0	532	0	0	0	0	positive
P090	M1041_TBX5	TBX5	0	0	456	71	0	0	0	positive
P091	M1206_ZIC3	ZIC3	0	178	0	105	0	122	122	positive
P092	M1210_ZIC5	ZIC5	0	150	0	167	0	108	98	positive
P093	M0918_SIX1	SIX1	272	0	0	0	234	0	0	positive
P094	M0742_OTX2	OTX2	0	200	0	0	0	304	0	positive
P095	Novel motif	PC006	0	84	134	0	0	75	204	positive
P096	M0433_HXD13	HOXD13	0	0	0	0	486	0	0	positive
P097	M0918_SIX1	SIX1	245	0	0	0	236	0	0	positive
P098	M0430_HXD11	HOXD11	0	0	0	0	478	0	0	positive
P099	M0433_HXD13	HOXD13	0	0	0	0	464	0	0	positive
P100	M0918_SIX1	SIX1	237	0	0	0	209	0	0	positive
P101	M1041_TBX5	TBX5	0	0	379	67	0	0	0	positive
P102	M0918_SIX1	SIX1	238	0	0	0	206	0	0	positive
P103	M1210_ZIC5	ZIC5	0	165	0	88	0	115	74	positive
P104	M0652_NFIA	NFIA	127	0	244	0	0	0	68	positive
P105	M2860_HOXD10_MEIS3	HOXD10_MEIS3	0	0	0	0	434	0	0	positive
P106	M1050_TEAD1	TEAD1	69	0	293	0	66	0	0	positive
P107	M0035_ATF4	ATF4	78	58	0	58	84	0	144	positive
P108	M1206_ZIC3	ZIC3	0	157	0	126	0	123	0	positive
P109	M1211_ZIC5	ZIC5	0	144	0	103	0	156	0	positive
P110	Novel motif	PC007	64	0	0	0	0	52	287	positive
P111	M5121_RFX4	RFX4	0	99	0	108	0	116	65	positive
P112	M0652_NFIA	NFIA	138	0	247	0	0	0	0	positive
P113	M0568_MEF2D	MEF2D	0	0	383	0	0	0	0	positive
P114	M5121_RFX4	RFX4	0	71	0	118	0	105	84	positive
P115	M5121_RFX4	RFX4	0	88	0	104	0	118	61	positive
P116	M0652_NFIA	NFIA	167	0	202	0	0	0	0	positive
P117	M5121_RFX4	RFX4	0	79	0	113	0	117	59	positive
P118	M5193_TEAD1	TEAD1	67	0	250	0	51	0	0	positive
P119	M0918_SIX1	SIX1	172	0	0	0	186	0	0	positive
P120	M0652_NFIA	NFIA	151	0	201	0	0	0	0	positive
P121	M0241_FOSL1	FOSL1	0	0	158	0	0	88	102	positive
P122	M0092_CEBPG	CEBPG	123	55	0	0	84	0	83	positive
P123	M5064_ONECUT3	ONECUT3	0	0	0	194	0	50	99	positive
P124	M5121_RFX4	RFX4	0	68	0	97	0	106	68	positive
P125	M0652_NFIA	NFIA	158	0	172	0	0	0	0	positive
P126	M5121_RFX4	RFX4	0	103	0	105	0	121	0	positive
P127	M0369_HNF4G	HNF4G	207	0	0	0	119	0	0	positive
P128	M0859_RARB	RARB	0	0	113	91	0	0	112	positive
P129	M0812_PO3F3	POU3F3	0	0	0	64	0	79	171	positive
P130	M2333_MAFG_FOSB	MAFG_FOSB	158	0	89	0	0	64	0	positive
P131	M1041_TBX5	TBX5	0	0	303	0	0	0	0	positive
P132	M1041_TBX5	TBX5	0	0	242	55	0	0	0	positive
P133	M5121_RFX4	RFX4	0	56	0	77	0	92	72	positive
P134	M5011_NFIB	NFIB	132	0	161	0	0	0	0	positive
P135	M5193_TEAD1	TEAD1	59	0	232	0	0	0	0	positive
P136	M1205_ZIC2	ZIC2	0	129	0	76	0	81	0	positive
P137	M1206_ZIC3	ZIC3	0	113	0	78	0	86	0	positive
P138	M0369_HNF4G	HNF4G	127	0	0	0	145	0	0	positive
P139	M0035_ATF4	ATF4	123	0	0	0	68	0	74	positive
P140	M0918_SIX1	SIX1	162	0	0	0	97	0	0	positive
P141	M0566_MEF2C	MEF2C	0	0	258	0	0	0	0	positive
P142	M0566_MEF2C	MEF2C	0	0	255	0	0	0	0	positive
P143	M0991_SP5	SP5	82	0	0	170	0	0	0	positive
P144	M1000_SPIB	SPIB	121	0	0	0	127	0	0	positive
P145	M0566_MEF2C	MEF2C	0	0	246	0	0	0	0	positive
P146	M0566_MEF2C	MEF2C	0	0	242	0	0	0	0	positive
P147	M0566_MEF2C	MEF2C	0	0	242	0	0	0	0	positive
P148	M1210_ZIC5	ZIC5	0	151	0	0	0	89	0	positive
P149	M1050_TEAD1	TEAD1	57	0	179	0	0	0	0	positive
P150	M2318_MAFF_FOSB	MAFF_FOSB	135	0	90	0	0	0	0	positive
P151	M0119_CTCF	CTCF	163	60	0	0	0	0	0	positive
P152	M0566_MEF2C	MEF2C	0	0	215	0	0	0	0	positive
P153	M2001_FOXB1_SOX11	FOXB1_SOX11	161	0	0	0	0	54	0	positive
P154	M0475_JUNB	JUNB	0	0	153	57	0	0	0	positive
P155	Novel motif	PC008	111	0	0	0	98	0	0	positive
P156	M1000_SPIB	SPIB	99	0	0	0	106	0	0	positive
P157	M0452_IRF8	IRF8	107	0	0	0	97	0	0	positive
P158	M1000_SPIB	SPIB	0	0	137	0	0	65	0	positive
P159	M0749_P63	P63	140	0	0	0	60	0	0	positive
P160	M0240_FOSB	FOSB	0	0	145	54	0	0	0	positive
P161	M1041_TBX5	TBX5	0	0	198	0	0	0	0	positive
P162	M4696_CTCF	CTCF	0	86	55	0	0	57	0	positive
P163	M0119_CTCF	CTCF	123	70	0	0	0	0	0	positive
P164	M0991_SP5	SP5	0	77	0	111	0	0	0	positive
P165	M2318_MAFF_FOSB	MAFF_FOSB	187	0	0	0	0	0	0	positive
P166	M0452_IRF8	IRF8	70	0	0	0	114	0	0	positive
P167	M0366_HNF1B	HNF1B	0	0	0	0	180	0	0	positive
P168	M0366_HNF1B	HNF1B	0	0	0	0	180	0	0	positive
P169	M0452_IRF8	IRF8	117	0	0	0	63	0	0	positive
P170	M1050_TEAD1	TEAD1	56	0	120	0	0	0	0	positive
P171	M0566_MEF2C	MEF2C	0	0	174	0	0	0	0	positive
P172	M0366_HNF1B	HNF1B	0	0	0	0	174	0	0	positive
P173	M0974_SOX9	SOX9	0	0	0	0	173	0	0	positive
P174	M1041_TBX5	TBX5	0	0	171	0	0	0	0	positive
P175	M0245_FOXA2	FOXA2	168	0	0	0	0	0	0	positive
P176	M4659_Bach1::Mafk	BACH1_MAFK	100	0	67	0	0	0	0	positive
P177	M0546_MAFF	MAFF	166	0	0	0	0	0	0	positive
P178	M4659_Bach1::Mafk	BACH1_MAFK	165	0	0	0	0	0	0	positive
P179	Novel motif	PC009	0	0	0	0	0	0	164	positive
P180	M4696_CTCF	CTCF	164	0	0	0	0	0	0	positive
P181	M1041_TBX5	TBX5	0	0	162	0	0	0	0	positive
P182	M0452_IRF8	IRF8	88	0	0	0	74	0	0	positive
P183	M0948_SOX11	SOX11	0	0	0	0	157	0	0	positive
P184	Novel motif	PC001	0	98	0	0	0	0	56	positive
P185	Novel motif	PC010	0	0	153	0	0	0	0	positive
P186	M1210_ZIC5	ZIC5	0	96	0	0	0	56	0	positive
P187	M0365_HNF1A	HNF1A	0	0	0	0	149	0	0	positive
P188	M0818_PO4F3	POU4F3	0	51	0	90	0	0	0	positive
P189	M0369_HNF4G	HNF4G	0	0	0	0	140	0	0	positive
P190	Novel motif	PC002	0	0	140	0	0	0	0	positive
P191	M0366_HNF1B	HNF1B	0	0	0	0	139	0	0	positive
P192	M0819_PO5F1	POU5F1	0	63	0	75	0	0	0	positive
P193	M5119_REST	REST	0	0	0	0	0	137	0	positive
P194	M1051_TEAD1	TEAD1	0	0	136	0	0	0	0	positive
P195	M0079_CDX2	CDX2	0	0	0	0	136	0	0	positive
P196	M0469_ITF2	TCF4	0	0	0	0	134	0	0	positive
P197	M0370_HNF6	ONECUT1	0	0	0	131	0	0	0	positive
P198	M0974_SOX9	SOX9	0	0	0	0	131	0	0	positive
P199	Novel motif	PC002	0	0	131	0	0	0	0	positive
P200	Novel motif	PC011	62	0	0	0	67	0	0	positive
P201	M1051_TEAD1	TEAD1	0	0	128	0	0	0	0	positive
P202	M0366_HNF1B	HNF1B	0	0	0	0	128	0	0	positive
P203	M0452_IRF8	IRF8	52	0	0	0	75	0	0	positive
P204	M0119_CTCF	CTCF	126	0	0	0	0	0	0	positive
P205	M0119_CTCF	CTCF	62	62	0	0	0	0	0	positive
P206	M0438_HXD9	HOXD9	0	0	0	0	122	0	0	positive
P207	M0974_SOX9	SOX9	0	0	0	0	121	0	0	positive
P208	M5119_REST	REST	0	0	0	0	0	120	0	positive
P209	M0959_SOX2	SOX2	0	117	0	0	0	0	0	positive
P210	Novel motif	PC012	0	0	116	0	0	0	0	positive
P211	M1051_TEAD1	TEAD1	0	0	115	0	0	0	0	positive
P212	Novel motif	PC013	0	0	0	0	0	0	115	positive
P213	M0245_FOXA2	FOXA2	112	0	0	0	0	0	0	positive
P214	M0119_CTCF	CTCF	57	0	55	0	0	0	0	positive
P215	M0285_GATA3	GATA3	106	0	0	0	0	0	0	positive
P216	M0366_HNF1B	HNF1B	0	0	0	0	106	0	0	positive
P217	M0861_RARG	RARG	0	0	105	0	0	0	0	positive
P218	M5057_NR5A1	NR5A1	105	0	0	0	0	0	0	positive
P219	Novel motif	PC014	0	104	0	0	0	0	0	positive
P220	M0369_HNF4G	HNF4G	0	0	0	0	104	0	0	positive
P221	M0959_SOX2	SOX2	0	0	0	52	0	50	0	positive
P222	M1051_TEAD1	TEAD1	0	0	102	0	0	0	0	positive
P223	M1051_TEAD1	TEAD1	0	0	102	0	0	0	0	positive
P224	M0331_HAND1	HAND1	0	0	0	0	102	0	0	positive
P225	M0662_NFKB1	NFKB1	0	0	0	0	101	0	0	positive
P226	M0819_PO5F1	POU5F1	0	0	0	100	0	0	0	positive
P227	M0330_HAND1	HAND1	0	0	99	0	0	0	0	positive
P228	Novel motif	PC015	0	0	98	0	0	0	0	positive
P229	M1022_TAL1	TAL1	0	0	0	0	0	97	0	positive
P230	M1209_ZIC4	ZIC4	0	95	0	0	0	0	0	positive
P231	M4821_FOXA2	FOXA2	93	0	0	0	0	0	0	positive
P232	M0251_FOXC1	FOXC1	92	0	0	0	0	0	0	positive
P233	M1051_TEAD1	TEAD1	0	0	91	0	0	0	0	positive
P234	M0438_HXD9	HOXD9	0	0	0	0	88	0	0	positive
P235	M0433_HXD13	HOXD13	0	0	0	0	88	0	0	positive
P236	M5119_REST	REST	0	0	0	0	0	88	0	positive
P237	M0438_HXD9	HOXD9	0	0	0	0	88	0	0	positive
P238	M1210_ZIC5	ZIC5	0	87	0	0	0	0	0	positive
P239	M0330_HAND1	HAND1	0	0	87	0	0	0	0	positive
P240	M0367_HNF1B	HNF1B	0	0	0	0	85	0	0	positive
P241	M0418_HXC10	HOXC10	0	0	0	0	84	0	0	positive
P242	M4697_CTCF	CTCF	0	83	0	0	0	0	0	positive
P243	Novel motif	PC003	0	0	82	0	0	0	0	positive
P244	M0452_IRF8	IRF8	0	0	0	0	82	0	0	positive
P245	M0749_P63	P63	81	0	0	0	0	0	0	positive
P246	M2718_VAX2_TEAD4	VAX2_TEAD4	0	0	0	81	0	0	0	positive
P247	M0662_NFKB1	NFKB1	0	0	0	0	79	0	0	positive
P248	M0991_SP5	SP5	0	0	0	78	0	0	0	positive
P249	M0857_RARA	RARA	78	0	0	0	0	0	0	positive
P250	M0662_NFKB1	NFKB1	0	0	0	0	78	0	0	positive
P251	Novel motif	PC016	0	0	78	0	0	0	0	positive
P252	M0508_KLF9	KLF9	0	0	0	0	78	0	0	positive
P253	M0431_HXD11	HOXD11	0	0	0	0	77	0	0	positive
P254	Novel motif	PC017	0	77	0	0	0	0	0	positive
P255	M0452_IRF8	IRF8	77	0	0	0	0	0	0	positive
P256	M0098_COE2	EBF2	0	0	0	0	0	0	75	positive
P257	M0945_SOX10	SOX10	0	0	0	0	74	0	0	positive
P258	M0868_REST	REST	0	0	0	0	0	74	0	positive
P259	Novel motif	PC018	0	0	74	0	0	0	0	positive
P260	M0571_MEIS1	MEIS1	0	0	72	0	0	0	0	positive
P261	M0540_MAF	MAF	72	0	0	0	0	0	0	positive
P262	M1210_ZIC5	ZIC5	0	72	0	0	0	0	0	positive
P263	M5119_REST	REST	0	0	0	0	0	72	0	positive
P264	M0749_P63	P63	71	0	0	0	0	0	0	positive
P265	M0818_PO4F3	POU4F3	0	69	0	0	0	0	0	positive
P266	M0998_SPI1	SPI1	69	0	0	0	0	0	0	positive
P267	M0430_HXD11	HOXD11	0	0	0	0	68	0	0	positive
P268	M0786_PIT1	POU1F1	0	0	0	0	0	68	0	positive
P269	M0243_FOXA1	FOXA1	68	0	0	0	0	0	0	positive
P270	M0235_FOS	FOS	0	0	67	0	0	0	0	positive
P271	M2976_RELA	RELA	0	0	0	0	67	0	0	positive
P272	M1425_ZN711	ZNF711	0	0	0	0	0	0	67	positive
P273	M0212_ETV2	ETV2	67	0	0	0	0	0	0	positive
P274	Novel motif	PC019	0	0	0	0	0	67	0	positive
P275	M0092_CEBPG	CEBPG	0	0	0	0	0	0	66	positive
P276	M0543_MAFA	MAFA	66	0	0	0	0	0	0	positive
P277	M0805_PO3F1	POU3F1	0	0	0	0	0	0	66	positive
P278	Novel motif	PC001	66	0	0	0	0	0	0	positive
P279	M0330_HAND1	HAND1	0	0	65	0	0	0	0	positive
P280	M0119_CTCF	CTCF	65	0	0	0	0	0	0	positive
P281	M0256_FOXD3	FOXD3	65	0	0	0	0	0	0	positive
P282	M4821_FOXA2	FOXA2	64	0	0	0	0	0	0	positive
P283	M1067_TF65	RELA	64	0	0	0	0	0	0	positive
P284	Novel motif	PC003	0	0	63	0	0	0	0	positive
P285	Novel motif	PC020	0	0	0	63	0	0	0	positive
P286	M1191_ZFP42	ZFP42	0	0	0	0	62	0	0	positive
P287	M0920_SIX2	SIX2	61	0	0	0	0	0	0	positive
P288	Novel motif	PC021	0	0	0	0	0	61	0	positive
P289	M0818_PO4F3	POU4F3	0	61	0	0	0	0	0	positive
P290	M2435_OTX2_ISX	OTX2_ISX	0	0	0	0	0	61	0	positive
P291	M0438_HXD9	HOXD9	0	0	0	0	60	0	0	positive
P292	M0662_NFKB1	NFKB1	0	0	0	0	60	0	0	positive
P293	M0330_HAND1	HAND1	0	0	60	0	0	0	0	positive
P294	M0662_NFKB1	NFKB1	0	0	0	0	60	0	0	positive
P295	M4938_KLF13	KLF13	0	0	0	0	60	0	0	positive
P296	M0081_CDX4	CDX4	0	0	0	0	59	0	0	positive
P297	M0967_SOX4	SOX4	0	0	0	0	0	59	0	positive
P298	Novel motif	PC022	58	0	0	0	0	0	0	positive
P299	M0991_SP5	SP5	0	0	0	58	0	0	0	positive
P300	M0953_SOX15	SOX15	0	0	0	0	0	58	0	positive
P301	M2789_DLX2_TEAD4	DLX2_TEAD4	0	0	58	0	0	0	0	positive
P302	Novel motif	PC023	0	0	0	0	58	0	0	positive
P303	M5119_REST	REST	0	0	0	0	0	58	0	positive
P304	M5269_ZNF320	ZNF320	0	0	0	0	0	58	0	positive
P305	M0812_PO3F3	POU3F3	0	0	0	57	0	0	0	positive
P306	M0042_ATOH1	ATOH1	0	0	0	0	0	0	56	positive
P307	M0438_HXD9	HOXD9	0	0	0	0	56	0	0	positive
P308	Novel motif	PC024	0	0	0	0	0	56	0	positive
P309	Novel motif	PC025	0	0	0	0	55	0	0	positive
P310	Novel motif	PC026	0	0	55	0	0	0	0	positive
P311	M1050_TEAD1	TEAD1	0	0	0	0	54	0	0	positive
P312	M5095_POU6F2	POU6F2	0	54	0	0	0	0	0	positive
P313	M3233_TFAP2C	TFAP2C	0	0	0	54	0	0	0	positive
P314	M2001_FOXB1_SOX11	FOXB1_SOX11	0	0	0	0	0	54	0	positive
P315	M3231_TEAD3	TEAD3	0	0	53	0	0	0	0	positive
P316	Novel motif	PC027	0	0	0	0	0	0	52	positive
P317	M0749_P63	P63	52	0	0	0	0	0	0	positive
P318	M0430_HXD11	HOXD11	0	0	0	0	52	0	0	positive
P319	Novel motif	PC028	0	0	0	0	0	0	52	positive
P320	M0819_PO5F1	POU5F1	0	0	0	52	0	0	0	positive
P321	Novel motif	PC029	0	0	0	0	0	0	51	positive
P322	M1275_ZN281	ZNF281	0	51	0	0	0	0	0	positive
P323	M0251_FOXC1	FOXC1	51	0	0	0	0	0	0	positive
P324	M0037_ATF4	ATF4	0	0	0	0	0	51	0	positive
P325	M2860_HOXD10_MEIS3	HOXD10_MEIS3	0	0	0	0	50	0	0	positive
P326	M0046_BACH2	BACH2	50	0	0	0	0	0	0	positive
