## Supplementary_Data_4_invivo_mouse_enhancers for "Regulatory grammar design of tissue-specific enhancers across species"

### Sheet: Legend
Supplementary Data 4 | REGAL-designed enhancers tested in transgenic mouse embryos.
Legend	Sequences and annotations for the nine REGAL enhancers tested in vivo at the H11 locus in E11.5 mouse embryos.

### Sheet: Data
oligo_id	figure	experiment	species	target	category	n_motifs	motif_annotation	insert_length_bp	insert_sequence	synthesis_length_bp	synthesis_sequence	source_design_id	motif_positions	motif_orientations	background_source
HT1	Fig. 4	mouse_invivo_enSERT	mouse	Heart	REGAL_design	5	NC001,MEF2C,SRF,MEF2A,MEF2C	192	ACAGCGCCATATAAGGCAATGGCTTTCCTTCCTGAGCTGCCTTCTCGATGGTCCTGTCTGCCCCGGGCTGCGTTTCTAAAAATAGCATCTGTCAGCTAACTGCGGTGCTATTTTTGGCTTTGGCAGTATGGGCAGCTCTTATCTGCGCATGCGGTTCCCTAAATAGAACCGGCTTGGCTTTCAGAGCAGAGC	676	ATCATGCTCTCACTGCCTCCTCAGCTTCAAGAGGAATCTGGAAAAAGCAGTCCCACTGGTCAGGAAAGGAACACTAGTGCACTTATCCTGGGTGTCTGCTGAGCCAACAGTGGTAGTAAGGTAAGGGCAGGATGTGTCAAACTGCCAATAGAGAACTACTTACTCTTCAGGCTGAAGCTGATGGAACAGCACAGCGCCATATAAGGCAATGGCTTTCCTTCCTGAGCTGCCTTCTCGATGGTCCTGTCTGCCCCGGGCTGCGTTTCTAAAAATAGCATCTGTCAGCTAACTGCGGTGCTATTTTTGGCTTTGGCAGTATGGGCAGCTCTTATCTGCGCATGCGGTTCCCTAAATAGAACCGGCTTGGCTTTCAGAGCAGAGCGCCAGGAACATCCAAAC…	8530	812,824,672,734,763	1,1,0,0,0	chr13_60145681-60149195_Enhancer_mm745.txt
HT2	Fig. 4	mouse_invivo_enSERT	mouse	Heart	REGAL_design	5	TBX5,TAL1,HAND1,GATA2,MEF2C	192	AGACATGGTGGATAACTGAGGGTGCTGACAGGTTGAAGAGGTCTGGATATAGCAACTGGGGTATGGAGATAAGGATATGGCCAAGCCCGCAGTTCCAAAAATAGCCCCGGAGACAAGAGGGGGTGACAGAAACCAGACCCGCCAAGCGTTGACAGTGGTGAATAGAGATAAGAAAAGAACAGCCTAGACCCA	676	ATCATGCTCTCACTGCCTCCTCAGCTTCAAGAGGAATCTGGAAAAAGCAGTCCCACTGGTCAGGAAAGGAACACTAGTGCACTTATCCTGGGTGTCTGCTGAGCCAACAGTGGTAGTAAGGTAAGGGCAGGATGTGTCAAACTGCCAATAGAGAACTACTTACTCTTCAGGCTGAAGCTGATGGAACAGCAGACATGGTGGATAACTGAGGGTGCTGACAGGTTGAAGAGGTCTGGATATAGCAACTGGGGTATGGAGATAAGGATATGGCCAAGCCCGCAGTTCCAAAAATAGCCCCGGAGACAAGAGGGGGTGACAGAAACCAGACCCGCCAAGCGTTGACAGTGGTGAATAGAGATAAGAAAAGAACAGCCTAGACCCAGCCAGGAACATCCAAAC…	66466	680,722,788,822,752	0,0,1,0,0	chr3_102062054-102063651_Enhancer_mm93.txt
HT3	Fig. 4	mouse_invivo_enSERT	mouse	Heart	REGAL_design	5	TBX5,TAL1,FOSL2,SRF,MEF2C	192	CTGAGCCCTGGATAACTGAGGGTGCTGACAGGTTGAAGAGGTCTGGATATAGCAACTGGGGTATGGAGATAAGGATATGGCCAAGCCCGCAGTTCCAAAAATAGCCCCGGAGACAAACTTATCCTACTGGGTGACTCAGCGGCAAGTCCTGATGCCCATATAAGGCATTCCTACCAAGGGCAAAGCTGCTGC	676	ATCATGCTCTCACTGCCTCCTCAGCTTCAAGAGGAATCTGGAAAAAGCAGTCCCACTGGTCAGGAAAGGAACACTAGTGCACTTATCCTGGGTGTCTGCTGAGCCAACAGTGGTAGTAAGGTAAGGGCAGGATGTGTCAAACTGCCAATAGAGAACTACTTACTCTTCAGGCTGAAGCTGATGGAACAGCCTGAGCCCTGGATAACTGAGGGTGCTGACAGGTTGAAGAGGTCTGGATATAGCAACTGGGGTATGGAGATAAGGATATGGCCAAGCCCGCAGTTCCAAAAATAGCCCCGGAGACAAACTTATCCTACTGGGTGACTCAGCGGCAAGTCCTGATGCCCATATAAGGCATTCCTACCAAGGGCAAAGCTGCTGCGCCAGGAACATCCAAAC…	91905	680,722,789,823,752	0,0,1,0,0	chr6_99103307-99105363_Enhancer hs1572.txt
MB4	Fig. 4	mouse_invivo_enSERT	mouse	Midbrain	REGAL_design	5	TAL1,NC039,RFX4,NR2F1,RFX4	192	TGCGTAAGTTGACCTTTGACCTCTTCACCAATGGGACTGGTTGCTAGGCAACCAGAGCTGCCATATGCTTTGTAGTCATTCAAGGCCTTGGCAGCTCTGGTTGCCTAGCAACCAGTCCCATGCGCTGCTAGTGTTTCGTTAGTCTCTCTCTACATATCCCCTTATCTTTCTCAAGCCGGCGCTCAAGGACCA	676	ATCATGCTCTCACTGCCTCCTCAGCTTCAAGAGGAATCTGGAAAAAGCAGTCCCACTGGTCAGGAAAGGAACACTAGTGCACTTATCCTGGGTGTCTGCTGAGCCAACAGTGGTAGTAAGGTAAGGGCAGGATGTGTCAAACTGCCAATAGAGAACTACTTACTCTTCAGGCTGAAGCTGATGGAACAGCTGCGTAAGTTGACCTTTGACCTCTTCACCAATGGGACTGGTTGCTAGGCAACCAGAGCTGCCATATGCTTTGTAGTCATTCAAGGCCTTGGCAGCTCTGGTTGCCTAGCAACCAGTCCCATGCGCTGCTAGTGTTTCGTTAGTCTCTCTCTACATATCCCCTTATCTTTCTCAAGCCGGCGCTCAAGGACCAGCCAGGAACATCCAAAC…	177476	825,793,703,672,762	1,1,0,0,1	chr9_13697970-13700760_Enhancer_mm1371.txt
HB5	Fig. 4	mouse_invivo_enSERT	mouse	Hindbrain	REGAL_design	5	SOX2,NEUROG2,NEUROG2,KLF9,SOX5	192	GAAGCAGGTCGCAAGGTTCCTTTGTTCTCCTAACCAGAGCAGCTGACAGAAATAGGATTTGAGGGGGCGGGGCCATGGGAGTAATGCTTGGGTGGAGAGCAGATGGCCTGTGTAAGCTGCTGATTTGCATAACAAAGGCACCCCCGGTTGGGTGGAGAGCAGATGGCCTGTGTAAGCTTTAGTCCTCTTTTG	676	ATCATGCTCTCACTGCCTCCTCAGCTTCAAGAGGAATCTGGAAAAAGCAGTCCCACTGGTCAGGAAAGGAACACTAGTGCACTTATCCTGGGTGTCTGCTGAGCCAACAGTGGTAGTAAGGTAAGGGCAGGATGTGTCAAACTGCCAATAGAGAACTACTTACTCTTCAGGCTGAAGCTGATGGAACAGCGAAGCAGGTCGCAAGGTTCCTTTGTTCTCCTAACCAGAGCAGCTGACAGAAATAGGATTTGAGGGGGCGGGGCCATGGGAGTAATGCTTGGGTGGAGAGCAGATGGCCTGTGTAAGCTGCTGATTTGCATAACAAAGGCACCCCCGGTTGGGTGGAGAGCAGATGGCCTGTGTAAGCTTTAGTCCTCTTTTGGCCAGGAACATCCAAAC…	61013	790,820,760,732,685	1,1,1,0,1	chr1_194226282-194227987_Enhancer_mm1204.txt
FB6	Fig. 4	mouse_invivo_enSERT	mouse	Forebrain	REGAL_design	5	RFX4,SOX2,POU5F1,POU4F3,ZIC5	192	GGTTTTCCATTGATATGCAAATGAGGTCGTGCAGCTCTGGTTGCCTAGCAACCAGTCCCACTTTGAGGCTCGAATACAAAGCACCGCTGATTTGCATAACAAAGGCACCCCCGGTGTTCTATTGTATCCGGCCCCCTGCTGTGTCCTTTTGAAGGCCTCATGAATTATTCATGACCACTTCTTGTTTTCAGC	676	ATCATGCTCTCACTGCCTCCTCAGCTTCAAGAGGAATCTGGAAAAAGCAGTCCCACTGGTCAGGAAAGGAACACTAGTGCACTTATCCTGGGTGTCTGCTGAGCCAACAGTGGTAGTAAGGTAAGGGCAGGATGTGTCAAACTGCCAATAGAGAACTACTTACTCTTCAGGCTGAAGCTGATGGAACAGCGGTTTTCCATTGATATGCAAATGAGGTCGTGCAGCTCTGGTTGCCTAGCAACCAGTCCCACTTTGAGGCTCGAATACAAAGCACCGCTGATTTGCATAACAAAGGCACCCCCGGTGTTCTATTGTATCCGGCCCCCTGCTGTGTCCTTTTGAAGGCCTCATGAATTATTCATGACCACTTCTTGTTTTCAGCGCCAGGAACATCCAAAC…	56238	702,757,672,823,787	1,1,1,1,1	chr18_55784854-55787217_Enhancer_mm1581.txt
LB7	Fig. 4	mouse_invivo_enSERT	mouse	Limb	REGAL_design	5	GRHL2,HOXD11,PC004,HNF1B,TWIST1	192	ACTTTTAGTTAATGATTAACCAACAGTTTTACTGTGTATTTAATTAAAACCAGATGTGCTTTTCCTGTTTATAGCAACCATAAAAGTTTTATGGGTCGTTATAATTTAATTCCAGGAATTCTTGCTGTGGCTAAACAGGTTTGGCCAGGTTCTTCTTTGTTATAGAGGGTTAATTAGATCCAGATGTTTGTC	676	ATCATGCTCTCACTGCCTCCTCAGCTTCAAGAGGAATCTGGAAAAAGCAGTCCCACTGGTCAGGAAAGGAACACTAGTGCACTTATCCTGGGTGTCTGCTGAGCCAACAGTGGTAGTAAGGTAAGGGCAGGATGTGTCAAACTGCCAATAGAGAACTACTTACTCTTCAGGCTGAAGCTGATGGAACAGCACTTTTAGTTAATGATTAACCAACAGTTTTACTGTGTATTTAATTAAAACCAGATGTGCTTTTCCTGTTTATAGCAACCATAAAAGTTTTATGGGTCGTTATAATTTAATTCCAGGAATTCTTGCTGTGGCTAAACAGGTTTGGCCAGGTTCTTCTTTGTTATAGAGGGTTAATTAGATCCAGATGTTTGTCGCCAGGAACATCCAAAC…	117149	797,744,834,673,704	0,0,1,0,1	chr3_143160907-143162289_Enhancer hs1068.txt
LB8	Fig. 4	mouse_invivo_enSERT	mouse	Limb	REGAL_design	5	CDX4,NC022,TWIST1,HNF1B,NC008	192	CTGGCCGGGCTCCCTCCCACGGAATTTCAGCACTTTTAGTTAATGATTAACCAACAGTTTTACCACTTATGTGTATTTAATTAAAACCAGATGTGCTTTTTCACTCTGGGCCAGGTCCAGCTGGTGAACACGGCTCAAGTTTTATGGCCCTAATAAAATTCCCAACTAGACAAAGGCAAAAAAGAAACCGAA	676	ATCATGCTCTCACTGCCTCCTCAGCTTCAAGAGGAATCTGGAAAAAGCAGTCCCACTGGTCAGGAAAGGAACACTAGTGCACTTATCCTGGGTGTCTGCTGAGCCAACAGTGGTAGTAAGGTAAGGGCAGGATGTGTCAAACTGCCAATAGAGAACTACTTACTCTTCAGGCTGAAGCTGATGGAACAGCCTGGCCGGGCTCCCTCCCACGGAATTTCAGCACTTTTAGTTAATGATTAACCAACAGTTTTACCACTTATGTGTATTTAATTAAAACCAGATGTGCTTTTTCACTCTGGGCCAGGTCCAGCTGGTGAACACGGCTCAAGTTTTATGGCCCTAATAAAATTCCCAACTAGACAAAGGCAAAAAAGAAACCGAAGCCAGGAACATCCAAAC…	142966	797,773,741,704,842	0,1,1,0,0	chr5_101966725-101970386_Enhancer_mm1356.txt
LB9	Fig. 4	mouse_invivo_enSERT	mouse	Limb	REGAL_design	5	PC011,PC017,PC004,HNF1B,HOXD11	192	TCTGGAATTAAATTATAACGACCCATAAAACTTTTATGGTTGCTCCCAGACGCTCCGGTAGAGGGTTAATTAGATCCAGATGTTTGTCGGCCCTGCCTGCCCACAGGCCTGGATGTGTAAAGACCAGGTCGCACATGTTCGTCCACGCCTGGCCCGTGGTCACTTTTAGTTAATGATTAACCAACAGTTTTA	676	ATCATGCTCTCACTGCCTCCTCAGCTTCAAGAGGAATCTGGAAAAAGCAGTCCCACTGGTCAGGAAAGGAACACTAGTGCACTTATCCTGGGTGTCTGCTGAGCCAACAGTGGTAGTAAGGTAAGGGCAGGATGTGTCAAACTGCCAATAGAGAACTACTTACTCTTCAGGCTGAAGCTGATGGAACAGCTCTGGAATTAAATTATAACGACCCATAAAACTTTTATGGTTGCTCCCAGACGCTCCGGTAGAGGGTTAATTAGATCCAGATGTTTGTCGGCCCTGCCTGCCCACAGGCCTGGATGTGTAAAGACCAGGTCGCACATGTTCGTCCACGCCTGGCCCGTGGTCACTTTTAGTTAATGATTAACCAACAGTTTTAGCCAGGAACATCCAAAC…	65039	789,769,730,834,674	0,0,1,0,1	chr16_30872665-30875316_Enhancer_mm988.txt
