## Supplementary_Data_6_zebrafish_invivo_enhancers for "Regulatory grammar design of tissue-specific enhancers across species"

### Sheet: Legend
Supplementary Data 6 | REGAL-designed enhancers tested in zebrafish embryos.
Legend	Sequences and annotations for nine REGAL enhancers targeting cardiac muscle, somatic muscle, or notochord and tested in zebrafish embryos at 48 hpf.

### Sheet: Data
oligo_id	figure	experiment	species	target	category	n_motifs	motif_annotation	insert_length_bp	insert_sequence	synthesis_length_bp	synthesis_sequence	source_design_id
Cardiac_muscle_pick01	Fig. 6	zebrafish_invivo	zebrafish	cardiac muscle	REGAL_design	5	mef2c,ZFP14,GATA5,nkx3.2/3,nkx2.1	192	GTTTGCGTGTCACTCCAGTTATTTAGGAACTGTTTAGCAGTCAGAATAAGAGTTCCTAAGCACTTGAGCATTCCAGTGCCTCCTAGATAAGGCGGCTATTTTTAGTATGTGCTTTTAAAAATGTTAAGTGGATTCAATAAAACCCCTAATGTGAGATAATTAGAGACTGCGAGACATTCATGTGAAGACAGC	433	AAGCTTTAGGGATAACAGGGTAATCTCGAGGTTTGCGTGTCACTCCAGTTATTTAGGAACTGTTTAGCAGTCAGAATAAGAGTTCCTAAGCACTTGAGCATTCCAGTGCCTCCTAGATAAGGCGGCTATTTTTAGTATGTGCTTTTAAAAATGTTAAGTGGATTCAATAAAACCCCTAATGTGAGATAATTAGAGACTGCGAGACATTCATGTGAAGACAGCGATCTTTCGGGCTTGTTGAAAGGGTCTTCTCTAGTCTTCAAGTTCATGATGGACACAGGGGTGAACCAGACCAGACCGGCATCAGGGTGATTCACTGGAGAAATGAGTCAATCATCCACAGCTATAAAAAGGGAGATTCCTGCTTGAGTTTCTCAATATGCACATCAACACACCAGA…	Cardiac_muscle_pick01
Cardiac_muscle_pick02	Fig. 6	zebrafish_invivo	zebrafish	cardiac muscle	REGAL_design	5	nkx3.2/3,gata6,gata6,mef2c,mef2c	192	TCTCGCGTCTCCCTCCCGGTCCTCAAATAGGCATCGTCGCGCACCCTTCTCACCCCTCCCCACCTAAAAATAGCCCAGACAACAGATAAGGGCACCCTTAAGTGGACTATCAACAGATAAGGTCTCCTCTAAAAATAGCCGGACGCTGCAAAATAAACCCTGACACTCTGACCAATGAGTAGAGTTTACTCG	433	AAGCTTTAGGGATAACAGGGTAATCTCGAGTCTCGCGTCTCCCTCCCGGTCCTCAAATAGGCATCGTCGCGCACCCTTCTCACCCCTCCCCACCTAAAAATAGCCCAGACAACAGATAAGGGCACCCTTAAGTGGACTATCAACAGATAAGGTCTCCTCTAAAAATAGCCGGACGCTGCAAAATAAACCCTGACACTCTGACCAATGAGTAGAGTTTACTCGGATCTTTCGGGCTTGTTGAAAGGGTCTTCTCTAGTCTTCAAGTTCATGATGGACACAGGGGTGAACCAGACCAGACCGGCATCAGGGTGATTCACTGGAGAAATGAGTCAATCATCCACAGCTATAAAAAGGGAGATTCCTGCTTGAGTTTCTCAATATGCACATCAACACACCAGA…	Cardiac_muscle_pick02
Cardiac_muscle_pick03	Fig. 6	zebrafish_invivo	zebrafish	cardiac muscle	REGAL_design	5	MSANTD3,TRPS1,tead1a,NKX2-8,mef2c	192	CTGAAGTGTGAGTGTTGTGTGCCGAGGAATGTGGGGAAAGATAAGAGGCTATTTTTAGCACCACTTGATGCGAGCTACTAGCCTGACAAGTGGAAACGTGACATGATTTCGGCCTCACTGCTCAACCTCCCAGGTGATTGGCCCAGCCCAGTCCTATAAAAGCCCTGGCTCGCACTGGCGCAGCAGTGGAAA	433	AAGCTTTAGGGATAACAGGGTAATCTCGAGCTGAAGTGTGAGTGTTGTGTGCCGAGGAATGTGGGGAAAGATAAGAGGCTATTTTTAGCACCACTTGATGCGAGCTACTAGCCTGACAAGTGGAAACGTGACATGATTTCGGCCTCACTGCTCAACCTCCCAGGTGATTGGCCCAGCCCAGTCCTATAAAAGCCCTGGCTCGCACTGGCGCAGCAGTGGAAAGATCTTTCGGGCTTGTTGAAAGGGTCTTCTCTAGTCTTCAAGTTCATGATGGACACAGGGGTGAACCAGACCAGACCGGCATCAGGGTGATTCACTGGAGAAATGAGTCAATCATCCACAGCTATAAAAAGGGAGATTCCTGCTTGAGTTTCTCAATATGCACATCAACACACCAGA…	Cardiac_muscle_pick03
Notochord_pick01	Fig. 6	zebrafish_invivo	zebrafish	notochord	REGAL_design	5	tbx19,tead1a,RARA:RXRA,bach1b,tead1a	192	CTTTTTAGACAGTGGTGTCCCTCTTTATTTGCCAATGAAGGATATGGCCATGACTCACCGTTCACATTCCTCGGCATTTCACACCTAGGTGTGAAATCCAGTGCACATTCCTCGGACTGACCTCTCCGTGACCTATGTCTTCAGTCTCTGGCTTTGGCCGTATTTCGGATGTAAACATGCATGCAGTCTGTA	433	AAGCTTTAGGGATAACAGGGTAATCTCGAGCTTTTTAGACAGTGGTGTCCCTCTTTATTTGCCAATGAAGGATATGGCCATGACTCACCGTTCACATTCCTCGGCATTTCACACCTAGGTGTGAAATCCAGTGCACATTCCTCGGACTGACCTCTCCGTGACCTATGTCTTCAGTCTCTGGCTTTGGCCGTATTTCGGATGTAAACATGCATGCAGTCTGTAGATCTTTCGGGCTTGTTGAAAGGGTCTTCTCTAGTCTTCAAGTTCATGATGGACACAGGGGTGAACCAGACCAGACCGGCATCAGGGTGATTCACTGGAGAAATGAGTCAATCATCCACAGCTATAAAAAGGGAGATTCCTGCTTGAGTTTCTCAATATGCACATCAACACACCAGA…	Notochord_pick01
Notochord_pick02	Fig. 6	zebrafish_invivo	zebrafish	notochord	REGAL_design	5	RARA:RXRA,tbx19,tead1b,tead1b,BACH2	192	GTAATCATGACGTCATGCTTTGCGGAGGAATGTGATGAATTTCACACCTAGGTGTGAAATGGCGGAGGAATGTGATAGGTCACGGAGAGGTCATGGAGCTGCTTGAACAATCCATGCTTGTTCGAGTCACCAGCAACTTTAACAAGAAGCGTGTGAACTTCCTTTCCTCTTCTTCTGTGTTGTAAGCGGGTG	433	AAGCTTTAGGGATAACAGGGTAATCTCGAGGTAATCATGACGTCATGCTTTGCGGAGGAATGTGATGAATTTCACACCTAGGTGTGAAATGGCGGAGGAATGTGATAGGTCACGGAGAGGTCATGGAGCTGCTTGAACAATCCATGCTTGTTCGAGTCACCAGCAACTTTAACAAGAAGCGTGTGAACTTCCTTTCCTCTTCTTCTGTGTTGTAAGCGGGTGGATCTTTCGGGCTTGTTGAAAGGGTCTTCTCTAGTCTTCAAGTTCATGATGGACACAGGGGTGAACCAGACCAGACCGGCATCAGGGTGATTCACTGGAGAAATGAGTCAATCATCCACAGCTATAAAAAGGGAGATTCCTGCTTGAGTTTCTCAATATGCACATCAACACACCAGA…	Notochord_pick02
Notochord_pick03	Fig. 6	zebrafish_invivo	zebrafish	notochord	REGAL_design	5	tead1b,tead1b,TBXT,RXRG,TBXT	192	GGCCTCGTACTGCTGGAAATACTCCTTCTGCAATTCACACCTAGGTGTGATTATTCCGGAGGAATGTGGAGGTCATGACCTCGTCTCCAACGGAGGAATGTGCTCACGATGGGAAAGGCCACAAGGTCCTCAGCACTCACACCTAGGTGTGAATCCTTGGGGATTCGAAAGTCCGGAGGGAAAAAATAGCGT	433	AAGCTTTAGGGATAACAGGGTAATCTCGAGGGCCTCGTACTGCTGGAAATACTCCTTCTGCAATTCACACCTAGGTGTGATTATTCCGGAGGAATGTGGAGGTCATGACCTCGTCTCCAACGGAGGAATGTGCTCACGATGGGAAAGGCCACAAGGTCCTCAGCACTCACACCTAGGTGTGAATCCTTGGGGATTCGAAAGTCCGGAGGGAAAAAATAGCGTGATCTTTCGGGCTTGTTGAAAGGGTCTTCTCTAGTCTTCAAGTTCATGATGGACACAGGGGTGAACCAGACCAGACCGGCATCAGGGTGATTCACTGGAGAAATGAGTCAATCATCCACAGCTATAAAAAGGGAGATTCCTGCTTGAGTTTCTCAATATGCACATCAACACACCAGA…	Notochord_pick03
Somatic_muscle_pick01	Fig. 6	zebrafish_invivo	zebrafish	slow muscle	REGAL_design	5	hoxa9,mef2c,tead1a,myf6,hoxc9a	192	GCCTCCTCGTGGCCGGATTTTTCCCCTCTCACAACCTGAGACCGAAGCCATGAATAATTACATCTCTGAGGAATGATTTATGGCCCAGCAGCTGCTGTCCTAAAAATAGCCCTCAGCTGGGTTGATTTATGGCCAAAAGAAGAACGGTAGCCGAGGAATGTGCATTGACTACAGAGGACTGAATGATATCAC	433	AAGCTTTAGGGATAACAGGGTAATCTCGAGGCCTCCTCGTGGCCGGATTTTTCCCCTCTCACAACCTGAGACCGAAGCCATGAATAATTACATCTCTGAGGAATGATTTATGGCCCAGCAGCTGCTGTCCTAAAAATAGCCCTCAGCTGGGTTGATTTATGGCCAAAAGAAGAACGGTAGCCGAGGAATGTGCATTGACTACAGAGGACTGAATGATATCACGATCTTTCGGGCTTGTTGAAAGGGTCTTCTCTAGTCTTCAAGTTCATGATGGACACAGGGGTGAACCAGACCAGACCGGCATCAGGGTGATTCACTGGAGAAATGAGTCAATCATCCACAGCTATAAAAAGGGAGATTCCTGCTTGAGTTTCTCAATATGCACATCAACACACCAGA…	Somatic_muscle_pick01
Somatic_muscle_pick02	Fig. 6	zebrafish_invivo	zebrafish	fast muscle	REGAL_design	5	mef2b,nr2c1,ZNF35,ZSCAN31,myog	192	GGAGCACTTACTGAACAGCGCAGCATCGATGATGTAAGTGTAATTCTACCCGTGACAGCTGCTGCTGTGGCTATAAATAGCAGGGCCAGAGGTCAGAAAGCGTGCTGACGCAGGGCAGTTATGCACTGTACATAGTGTGAGTACGGCCTAATATCTGCTGACACTGCTCCTTCAACAGACATTTAACTGACT	433	AAGCTTTAGGGATAACAGGGTAATCTCGAGGGAGCACTTACTGAACAGCGCAGCATCGATGATGTAAGTGTAATTCTACCCGTGACAGCTGCTGCTGTGGCTATAAATAGCAGGGCCAGAGGTCAGAAAGCGTGCTGACGCAGGGCAGTTATGCACTGTACATAGTGTGAGTACGGCCTAATATCTGCTGACACTGCTCCTTCAACAGACATTTAACTGACTGATCTTTCGGGCTTGTTGAAAGGGTCTTCTCTAGTCTTCAAGTTCATGATGGACACAGGGGTGAACCAGACCAGACCGGCATCAGGGTGATTCACTGGAGAAATGAGTCAATCATCCACAGCTATAAAAAGGGAGATTCCTGCTTGAGTTTCTCAATATGCACATCAACACACCAGA…	Somatic_muscle_pick02
Somatic_muscle_pick03	Fig. 6	zebrafish_invivo	zebrafish	fast muscle	REGAL_design	5	RARA:RXRA,mef2d,myf6/ttf1,sox7,six3/7	192	CACTACTCTGATGGGCCGGGCTGTAGCCCGATAGGGTATCACTTATCCTATTTTTAGTGTAAAAGGTCACGGAGAGGTCAATCTGACAGCAGCTGCTGCCTGGATGAATTTCAGTCATGTGCTGATGGAGACGCCACTGACAGGCTTACTGCAGAACATATATGACACACACTATCAGGTAACGTGCAGATA	433	AAGCTTTAGGGATAACAGGGTAATCTCGAGCACTACTCTGATGGGCCGGGCTGTAGCCCGATAGGGTATCACTTATCCTATTTTTAGTGTAAAAGGTCACGGAGAGGTCAATCTGACAGCAGCTGCTGCCTGGATGAATTTCAGTCATGTGCTGATGGAGACGCCACTGACAGGCTTACTGCAGAACATATATGACACACACTATCAGGTAACGTGCAGATAGATCTTTCGGGCTTGTTGAAAGGGTCTTCTCTAGTCTTCAAGTTCATGATGGACACAGGGGTGAACCAGACCAGACCGGCATCAGGGTGATTCACTGGAGAAATGAGTCAATCATCCACAGCTATAAAAAGGGAGATTCCTGCTTGAGTTTCTCAATATGCACATCAACACACCAGA…	Somatic_muscle_pick03
