## Supplementary_Data_7_drosophila_designs for "Regulatory grammar design of tissue-specific enhancers across species"

### Sheet: Legend
Supplementary Data 7 | REGAL-designed Drosophila enhancers evaluated in silico.
Legend	Sequences and annotations for nine REGAL enhancers targeting muscle, CNS, or gut and used for in silico benchmarking against published DeepSTARR-designed enhancers.

### Sheet: Data
oligo_id	figure	experiment	species	target	category	n_motifs	motif_annotation	insert_length_bp	insert_sequence	synthesis_length_bp	synthesis_sequence	source_design_id	predicted_specificity
Muscle_top01	Extended Data Figs. 8, 9	drosophila_insilico	drosophila	muscle	REGAL_design	5	Mef2,chinmo,CHES-1-like,lmd,CrebA	192	CGTGCCAGCGTTTAATGCATTTTTCAAGAATCCAGTTGAAAATTTTGTTTACAAAATGACGAAGTGCATCGGAACCGCAGAACTGTGGGGGGTCTAAATTTATTTTTAGACATGCCACGTGGCAAATGCATATAAATGCAGCGCTGCCCTCTGAAAATCCAGTGTAAATCTCATTGAAATTAACTACTTGCA	374	TGATTCACTTTAACTTGCACTTTACTGCAGATTGTTTAGCTTGTTCAGCTGCGCTTGTTTATTTGCTTAGCTTTCGCTTAGCGACGTGTTCACTTTGCTTGTTTGAATTGAATTGTCGCTCCGTAGACGAAGCGCCTCTATTTATACTCCGGCGTGCCAGCGTTTAATGCATTTTTCAAGAATCCAGTTGAAAATTTTGTTTACAAAATGACGAAGTGCATCGGAACCGCAGAACTGTGGGGGGTCTAAATTTATTTTTAGACATGCCACGTGGCAAATGCATATAAATGCAGCGCTGCCCTCTGAAAATCCAGTGTAAATCTCATTGAAATTAACTACTTGCAAAGCTTGGATCCGCTAGCATAACTTCGTAT	Muscle_top01	0.605
Muscle_top02	Extended Data Figs. 8, 9	drosophila_insilico	drosophila	muscle	REGAL_design	5	tin,Mef2,CHES-1-like,opa,slp1	192	CACATTCAGGCTCAACAAATGTCCTTGCGGTCACGTGTCACCGCGAAGTTGCAATTGTGCACACAAAAAAAATTAGTGGTCCATTGGCTAAAAATAAATCTTACAGATTTATTATTCATGGCAGAATTGTTTACATTTGAGTAGACCCCCCGCTGTGTAAACAAATTGTTCAAGTGGATCTAAAAATAAACT	374	TGATTCACTTTAACTTGCACTTTACTGCAGATTGTTTAGCTTGTTCAGCTGCGCTTGTTTATTTGCTTAGCTTTCGCTTAGCGACGTGTTCACTTTGCTTGTTTGAATTGAATTGTCGCTCCGTAGACGAAGCGCCTCTATTTATACTCCGGCACATTCAGGCTCAACAAATGTCCTTGCGGTCACGTGTCACCGCGAAGTTGCAATTGTGCACACAAAAAAAATTAGTGGTCCATTGGCTAAAAATAAATCTTACAGATTTATTATTCATGGCAGAATTGTTTACATTTGAGTAGACCCCCCGCTGTGTAAACAAATTGTTCAAGTGGATCTAAAAATAAACTAAGCTTGGATCCGCTAGCATAACTTCGTAT	Muscle_top02	0.605
Muscle_top03	Extended Data Figs. 8, 9	drosophila_insilico	drosophila	muscle	REGAL_design	5	Mef2,Stat92E,slp1,tin,dl	192	TAATTCGTTTTGCCGGCCGGGGCATCTACGACGACCCAATCCCATCCCATCCCATCCCATCCAATGTAAACAAATTTCCTGGAATTTGTTTATTTTTAGCCACTTGAAGGAAATCCCCATTTCATTTATATTTCCATCTCATTCTCGTATTTACTTCCCATCCGTCAATCAAATGAAAATGACCAAAAGATT	374	TGATTCACTTTAACTTGCACTTTACTGCAGATTGTTTAGCTTGTTCAGCTGCGCTTGTTTATTTGCTTAGCTTTCGCTTAGCGACGTGTTCACTTTGCTTGTTTGAATTGAATTGTCGCTCCGTAGACGAAGCGCCTCTATTTATACTCCGGTAATTCGTTTTGCCGGCCGGGGCATCTACGACGACCCAATCCCATCCCATCCCATCCCATCCAATGTAAACAAATTTCCTGGAATTTGTTTATTTTTAGCCACTTGAAGGAAATCCCCATTTCATTTATATTTCCATCTCATTCTCGTATTTACTTCCCATCCGTCAATCAAATGAAAATGACCAAAAGATTAAGCTTGGATCCGCTAGCATAACTTCGTAT	Muscle_top03	0.592
Central_nervous_system_top01	Extended Data Figs. 8, 9	drosophila_insilico	drosophila	central nervous system	REGAL_design	5	Sox14,dve,ttk,ttk,dar1	192	CAGCGAGAAAGGACGAAGCAAATTTATTTAACCTGCGGGCGCAGAGCGCATATTTGAATTTATTTGCATGGGGGATGCGCGAAGGCGGCGGGGGCGTATCCTGAGTGTGTCCTGGCCGCTGTGGTGGGTGTGGCATGATTATCCTTGCGCAAGGGACAAAGGAGAAGGATTATTTGGGGGTTGTTTTCAAAT	374	TGATTCACTTTAACTTGCACTTTACTGCAGATTGTTTAGCTTGTTCAGCTGCGCTTGTTTATTTGCTTAGCTTTCGCTTAGCGACGTGTTCACTTTGCTTGTTTGAATTGAATTGTCGCTCCGTAGACGAAGCGCCTCTATTTATACTCCGGCAGCGAGAAAGGACGAAGCAAATTTATTTAACCTGCGGGCGCAGAGCGCATATTTGAATTTATTTGCATGGGGGATGCGCGAAGGCGGCGGGGGCGTATCCTGAGTGTGTCCTGGCCGCTGTGGTGGGTGTGGCATGATTATCCTTGCGCAAGGGACAAAGGAGAAGGATTATTTGGGGGTTGTTTTCAAATAAGCTTGGATCCGCTAGCATAACTTCGTAT	Central_nervous_system_top01	0.361
Central_nervous_system_top02	Extended Data Figs. 8, 9	drosophila_insilico	drosophila	central nervous system	REGAL_design	5	dl,ttk,ttk,Sox14,cnc--maf-S	192	CTCATGTCGGCTTCCCATGTCAACTACTCCTTCTTCGGCCAGACAACTGGGTTGAACAATAAAATTTTAATAAGCCTCATGACTCGGCAAATCAACCCCTAAAGGATAATAATTGCGAACTCCTTTGTCCTGGGGATTTCCCTCCCTTCTTTTCCTCCTCTGCATCCTTGTTCCGCTACATCCTGTCAATCG	374	TGATTCACTTTAACTTGCACTTTACTGCAGATTGTTTAGCTTGTTCAGCTGCGCTTGTTTATTTGCTTAGCTTTCGCTTAGCGACGTGTTCACTTTGCTTGTTTGAATTGAATTGTCGCTCCGTAGACGAAGCGCCTCTATTTATACTCCGGCTCATGTCGGCTTCCCATGTCAACTACTCCTTCTTCGGCCAGACAACTGGGTTGAACAATAAAATTTTAATAAGCCTCATGACTCGGCAAATCAACCCCTAAAGGATAATAATTGCGAACTCCTTTGTCCTGGGGATTTCCCTCCCTTCTTTTCCTCCTCTGCATCCTTGTTCCGCTACATCCTGTCAATCGAAGCTTGGATCCGCTAGCATAACTTCGTAT	Central_nervous_system_top02	0.359
Central_nervous_system_top03	Extended Data Figs. 8, 9	drosophila_insilico	drosophila	central nervous system	REGAL_design	5	ttk,dl,CrebA,sd,Sox14	192	CACCGACCAAAGCAGCTGAAAGAACCTTTAAAAAGTGCAGAAAATCTCAAAGGCATTCAGCCGAAATTTTTGCCAGGTCCTTTGTTTCATCGCTCAACCAACCAGCAACCTCCTTTGTCCTTTCACTGCCACGTGGCAGCTGAAAAACAACCCCCAAAAGGACATTCCTCGACGGGGGTTTTTCCCTGAGGT	374	TGATTCACTTTAACTTGCACTTTACTGCAGATTGTTTAGCTTGTTCAGCTGCGCTTGTTTATTTGCTTAGCTTTCGCTTAGCGACGTGTTCACTTTGCTTGTTTGAATTGAATTGTCGCTCCGTAGACGAAGCGCCTCTATTTATACTCCGGCACCGACCAAAGCAGCTGAAAGAACCTTTAAAAAGTGCAGAAAATCTCAAAGGCATTCAGCCGAAATTTTTGCCAGGTCCTTTGTTTCATCGCTCAACCAACCAGCAACCTCCTTTGTCCTTTCACTGCCACGTGGCAGCTGAAAAACAACCCCCAAAAGGACATTCCTCGACGGGGGTTTTTCCCTGAGGTAAGCTTGGATCCGCTAGCATAACTTCGTAT	Central_nervous_system_top03	0.359
Gut_top01	Extended Data Figs. 8, 9	drosophila_insilico	drosophila	gut	REGAL_design	5	Atf3,FoxP,Bteb2,GATAd,GATAd	192	TTTCATCGCCGGCATTTGGTTGTTGCTTTATAAAGAGCTTTACCTTATCACTTTTAGATACGCCCCCTTATCTTATCATGTGACGTCACCGTTGATAAACAATCAGATAAGATTTACTGTTTGTTTATTTGTTTGTACAATTTATTACTTTGTCCATTTTTTTTTTTACTTTTTGTTGTACTTTGCTAGAAG	374	TGATTCACTTTAACTTGCACTTTACTGCAGATTGTTTAGCTTGTTCAGCTGCGCTTGTTTATTTGCTTAGCTTTCGCTTAGCGACGTGTTCACTTTGCTTGTTTGAATTGAATTGTCGCTCCGTAGACGAAGCGCCTCTATTTATACTCCGGTTTCATCGCCGGCATTTGGTTGTTGCTTTATAAAGAGCTTTACCTTATCACTTTTAGATACGCCCCCTTATCTTATCATGTGACGTCACCGTTGATAAACAATCAGATAAGATTTACTGTTTGTTTATTTGTTTGTACAATTTATTACTTTGTCCATTTTTTTTTTTACTTTTTGTTGTACTTTGCTAGAAGAAGCTTGGATCCGCTAGCATAACTTCGTAT	Gut_top01	0.74
Gut_top02	Extended Data Figs. 8, 9	drosophila_insilico	drosophila	gut	REGAL_design	5	pnr,l-3-neo38,srp,grn,grn	192	GAACAGATTAGTGGTCAAATGGCAGACAATGGGTGACCGTTTTTGATATGTGTGGAAAAAGAAATATAAACCAGTAACTGATAAGGAAACTTATCTGGAGCAGAAATCGTGAGGCCCTTATCACGGGGGGGCAGAAAAACAAACTGATAAGATTGGAGCTATTGCAAACAAAGTGCAGTAAATTTATCGCCG	374	TGATTCACTTTAACTTGCACTTTACTGCAGATTGTTTAGCTTGTTCAGCTGCGCTTGTTTATTTGCTTAGCTTTCGCTTAGCGACGTGTTCACTTTGCTTGTTTGAATTGAATTGTCGCTCCGTAGACGAAGCGCCTCTATTTATACTCCGGGAACAGATTAGTGGTCAAATGGCAGACAATGGGTGACCGTTTTTGATATGTGTGGAAAAAGAAATATAAACCAGTAACTGATAAGGAAACTTATCTGGAGCAGAAATCGTGAGGCCCTTATCACGGGGGGGCAGAAAAACAAACTGATAAGATTGGAGCTATTGCAAACAAAGTGCAGTAAATTTATCGCCGAAGCTTGGATCCGCTAGCATAACTTCGTAT	Gut_top02	0.706
Gut_top03	Extended Data Figs. 8, 9	drosophila_insilico	drosophila	gut	REGAL_design	5	SREBP,slp2,srp,srp,Optix	192	AGAGAATAAAGCTGTGGAGGGAGCAGCAGAAGAAGACATTGCCGAGTTGTCGTAACCTTATCAGTAAACAAGTCATCACGTGATAAGCTGATAAAGCAGCAGCACAAAATATACAAGAACTGATAAGGTTTTGCTCGGGATACATGCGGCAACATTTTGTGATTATCATTGCGCGGCGAAAGTGCTTTTTAA	374	TGATTCACTTTAACTTGCACTTTACTGCAGATTGTTTAGCTTGTTCAGCTGCGCTTGTTTATTTGCTTAGCTTTCGCTTAGCGACGTGTTCACTTTGCTTGTTTGAATTGAATTGTCGCTCCGTAGACGAAGCGCCTCTATTTATACTCCGGAGAGAATAAAGCTGTGGAGGGAGCAGCAGAAGAAGACATTGCCGAGTTGTCGTAACCTTATCAGTAAACAAGTCATCACGTGATAAGCTGATAAAGCAGCAGCACAAAATATACAAGAACTGATAAGGTTTTGCTCGGGATACATGCGGCAACATTTTGTGATTATCATTGCGCGGCGAAAGTGCTTTTTAAAAGCTTGGATCCGCTAGCATAACTTCGTAT	Gut_top03	0.703
